# SAFB2 enables the processing of suboptimal stem-loop structures in clustered primary miRNA transcripts

**DOI:** 10.1101/858647

**Authors:** Katharina Hutter, Michael Lohmüller, Almina Jukic, Felix Eichin, Seymen Avci, Verena Labi, Simon M. Hoser, Alexander Hüttenhofer, Andreas Villunger, Sebastian Herzog

## Abstract

MicroRNAs (miRNAs) are small noncoding RNAs that post-transcriptionally silence most protein-coding genes in mammals. They are generated from primary transcripts containing single or multiple clustered stem-loop structures that are thought to be recognized and cleaved by the DGCR8/DROSHA Microprocessor complex as independent units. Contrasting this view, we here report an unexpected mode of processing of a bicistronic cluster of the miR-15 family, miR-15a-16-1. We find that the primary miR-15a stem-loop is a poor Microprocessor substrate and is consequently not processed on its own, but that the presence of the neighboring primary miR-16-1 stem-loop on the same transcript can compensate for this deficiency in *cis*. Using a CRISPR/Cas9 screen, we identify SAFB2 (scaffold attachment factor B2) as an essential co-factor in this miR-16-1-assisted pri-miR-15 cleavage, and describe SAFB2 as a novel accessory protein of DROSHA. Notably, SAFB2-mediated cluster assistance expands to other clustered pri-miRNAs including miR-15b, miR-92a and miR-181b, indicating a general mechanism. Together, our study reveals an unrecognized function of SAFB2 in miRNA processing and suggests a scenario in which SAFB2 enables the binding and processing of suboptimal DGCR8/DROSHA substrates in clustered primary miRNA transcripts.

**Highlights:**

- the primary miR-15a stem-loop structure *per se* is a poor Microprocessor substrate
- cleavage of pri-miR-15a requires the processing of an additional miRNA stem-loop on the same RNA
- sequential pri-miRNA processing or “cluster assistance” is mediated by SAFB proteins
- SAFB2 associates with the Microprocessor
