## Supplementary material for "SAFB2 enables the processing of suboptimal stem-loop structures in clustered primary miRNA transcripts"

### Sheet: miRNA expression constructs
expression vector
miR-15a_16-1	CTCGAGCATCAATGTTATAATGTTTAAACATAGATTTTTTTACATGCATTCTTTTTTTCCTGAAAGAAAATATTTTTTATATTCTTTAGGCGCGAATGTGTGTTTAAAAAAAATAAAACCTTGGAGTAAAGTAGCAGCACATAATGGTTTGTGGATTTTGAAAAGGTGCAGGCCATATTGTGCTGCCTCAAAAATACAAGGATCTGATCTTCTGAAGAAAATATATTTCTTTTTATTCATAGCTCTTATGATAGCAATGTCAGCAGTGCCTTAGCAGCACGTAAATATTGGCGTTAAGATTCTAAAATTATCTCCAGTATTAACTGTGCTGCTGAAGTAAGGTTGACCATACTCTACAGTTGTGTTTTAATGTATATTAATGTTACTAATGTGTTTGAA…
miR-15a	CTCGAGCATCAATGTTATAATGTTTAAACATAGATTTTTTTACATGCATTCTTTTTTTCCTGAAAGAAAATATTTTTTATATTCTTTAGGCGCGAATGTGTGTTTAAAAAAAATAAAACCTTGGAGTAAAGTAGCAGCACATAATGGTTTGTGGATTTTGAAAAGGTGCAGGCCATATTGTGCTGCCTCAAAAATACAAGGATCTGATCTTCTGAAGAAAATATATTTCTTTTTATTCATAGCTCTTATGATAGCAATGTCAGCAGTGCCTTAGCAGCACGTAAATATTGGCGAATTC
miR-16-1	CTCGAGTTTTTCAGCAAGATTGAAGTAAGGTTGACTGAAGAAAATATATTTCTTTTTATTCATAGCTCTTATGATAGCAATGTCAGCAGTGCCTTAGCAGCACGTAAATATTGGCGTTAAGATTCTAAAATTATCTCCAGTATTAACTGTGCTGCTGAAGTAAGGTTGACCATACTCTACAGTTGTGTTTTAATGTATATTAATGTTACTAATGTGTTTGAATTC
miR-15a_16-1mut4	CTCGAGCATCAATGTTATAATGTTTAAACATAGATTTTTTTACATGCATTCTTTTTTTCCTGAAAGAAAATATTTTTTATATTCTTTAGGCGCGAATGTGTGTTTAAAAAAAATAAAACCTTGGAGTAAAGTAGCAGCACATAATGGTTTGTGGATTTTGAAAAGGTGCAGGCCATATTGTGCTGCCTCAAAAATACAAGGATCTGATCTTCTGAAGAAAATATATTTCTTTTTATTCATAGCTCTTATGATAGCAATGTCAGCAGTGCCTTAGCAGCACGTAAATATTGGCGTTAAGATTCTAAAATTATCTCCTGTTTTAACTGTGATACTGAAGTAAGGTTGACCATACTCTACAGTTGTGTTTTAATGTATATTAATGTTACTAATGTGTTTGAA…
miR-15a_16-1stem_mut	CTCGAGCATCAATGTTATAATGTTTAAACATAGATTTTTTTACATGCATTCTTTTTTTCCTGAAAGAAAATATTTTTTATATTCTTTAGGCGCGAATGTGTGTTTAAAAAAAATAAAACCTTGGAGTAAAGTAGCAGCACATAATGGTTTGTGGATTTTGAAAAGGTGCAGGCCATATTGTGCTGCCTCAAAAATACAAGGATCTGATCTTCTGAAGAAAATATATTTCTTTTTATTCATAGCTCTTATGATAGCAATGTCAGCAGTGCCTTAGCAGCACGTAAATATTGGCGTTAAGATTCTAAAATTATCTTTCTCGGGAGTTTCTAGAAGACAGTAAGGTTGACCATACTCTACAGTTGTGTTTTAATGTATATTAATGTTACTAATGTGTTTGAA…
miR-15a_26a-2	CTCGAGCATCAATGTTATAATGTTTAAACATAGATTTTTTTACATGCATTCTTTTTTTCCTGAAAGAAAATATTTTTTATATTCTTTAGGCGCGAATGTGTGTTTAAAAAAAATAAAACCTTGGAGTAAAGTAGCAGCACATAATGGTTTGTGGATTTTGAAAAGGTGCAGGCCATATTGTGCTGCCTCAAAAATACAAGGATCTGATCTTCTGAAGAAAATATATTTCTTTTTATTCATAGCTCTTATGATAGCAAAGGCTGTGGCTGGATTCAAGTAATCCAGGATAGGCTGTTTCCATCTGTGAGGCCTATTCTTGATTACTTGTTTCTGGAGGCAGCTGATGGTCCGCCAGTTGTGTTTTAATGTATATTAATGTTACTAATGTGTTTGAATTC
miR-26a-2_15a	CTCGAGCATCAATGTTATAATGTTTAAACATAGATTTTTTTACATGCATTCTTTTTTTCCTGAAAGAAAATATTTTTTATATTCTTTAGGCGCGAATGTGTGTTTAAAAAAAATAAAAGGCTGTGGCTGGATTCAAGTAATCCAGGATAGGCTGTTTCCATCTGTGAGGCCTATTCTTGATTACTTGTTTCTGGAGGCAGCTGATGGTCCGCCTGAAGAAAATATATTTCTTTTTATTCATAGCTCTGGATCCAGAGAATCTTGCTGAAAAACTCGAGCATCAATGTTATAATGTTTAAACATAGATTTTTTTACATGCATTCTTTTTTTCCTGAAAGAAAATATTTTTTATATTCTTTAGGCGCGAATGTGTGTTTAAAAAAAATAAAACCTTGGAGT…
miR-15a_16-1UG_mut	CTCGAGCATCAATGTTATAATGTTTAAACATAGATTTTTTTACATGCATTCTTTTTTTCCTGAAAGAAAATATTTTTTATATTCTTTAGGCGCGAATGTGTGTTTAAAAAAAATAAAACCTTGGAGTAAAGTAGCAGCACATAATGGTTTGTGGATTTTGAAAAGGTGCAGGCCATATTGTGCTGCCTCAAAAATACAAGGATCTGATCTTCTGAAGAAAATATATTTCTTTTTATTCATAGCTCTTATGATAGCAAACTCAGCAGTGCCTTAGCAGCACGTAAATATTGGCGTTAAGATTCTAAAATTATCTCCAGTATTAACTGTGCTGCTGAAGTAAGGTTGACCATACTCTACAGTTGTGTTTTAATGTATATTAATGTTACTAATGTGTTTGAA…
miR-15a_16-1CNNC_mut	CTCGAGCATCAATGTTATAATGTTTAAACATAGATTTTTTTACATGCATTCTTTTTTTCCTGAAAGAAAATATTTTTTATATTCTTTAGGCGCGAATGTGTGTTTAAAAAAAATAAAACCTTGGAGTAAAGTAGCAGCACATAATGGTTTGTGGATTTTGAAAAGGTGCAGGCCATATTGTGCTGCCTCAAAAATACAAGGATCTGATCTTCTGAAGAAAATATATTTCTTTTTATTCATAGCTCTTATGATAGCAATGTCAGCAGTGCCTTAGCAGCACGTAAATATTGGCGTTAAGATTCTAAAATTATCTCCAGTATTAACTGTGCTGCTGAAGTAAGGTTGACCATACTGTAGAGTTGTGTTTTAATGTATATTAATGTTACTAATGTGTTTGAA…
miR-15a_16-1UG+CNNC_mut	CTCGAGCATCAATGTTATAATGTTTAAACATAGATTTTTTTACATGCATTCTTTTTTTCCTGAAAGAAAATATTTTTTATATTCTTTAGGCGCGAATGTGTGTTTAAAAAAAATAAAACCTTGGAGTAAAGTAGCAGCACATAATGGTTTGTGGATTTTGAAAAGGTGCAGGCCATATTGTGCTGCCTCAAAAATACAAGGATCTGATCTTCTGAAGAAAATATATTTCTTTTTATTCATAGCTCTTATGATAGCAAACTCAGCAGTGCCTTAGCAGCACGTAAATATTGGCGTTAAGATTCTAAAATTATCTCCAGTATTAACTGTGCTGCTGAAGTAAGGTTGACCATACTGTAGAGTTGTGTTTTAATGTATATTAATGTTACTAATGTGTTTGAA…
miR-15aloop_miR-26a_16-1mut4	CTCGAGCATCAATGTTATAATGTTTAAACATAGATTTTTTTACATGCATTCTTTTTTTCCTGAAAGAAAATATTTTTTATATTCTTTAGGCGCGAATGTGTGTTTAAAAAAAATAAAACCTTGGAGTAAAGTAGCAGCACATAATGGTTTGTGGTTTCCATCTGTGATGCAGGCCATATTGTGCTGCCTCAAAAATACAAGGATCTGATCTTCTGAAGAAAATATATTTCTTTTTATTCATAGCTCTTATGATAGCAATGTCAGCAGTGCCTTAGCAGCACGTAAATATTGGCGTTAAGATTCTAAAATTATCTCCTGTTTTAACTGTGATACTGAAGTAAGGTTGACCATACTCTACAGTTGTGTTTTAATGTATATTAATGTTACTAATGTGTTTGA…
miR-15alower stem_miR-26a_16-1mut4	CTCGAGCATCAATGTTATAATGTTTAAACATAGATTTTTTTACATGCATTCTTTTTTTCCTGAAAGAAAATATTTTTTATATTCTTTAGGCGCGAATGTGTGTTTAAAAAAAATAAAAGGCTGTGGCTGAGTAGCAGCACATAATGGTTTGTGGATTTTGAAAAGGTGCAGGCCATATTGTGCTGCCTCATGGAGGCAGCTATCTGATCTTCTGAAGAAAATATATTTCTTTTTATTCATAGCTCTTATGATAGCAATGTCAGCAGTGCCTTAGCAGCACGTAAATATTGGCGTTAAGATTCTAAAATTATCTCCTGTTTTAACTGTGATACTGAAGTAAGGTTGACCATACTCTACAGTTGTGTTTTAATGTATATTAATGTTACTAATGTGTTTGAA…
miR-15a5'-zipper_mut1_16-1mut4	CTCGAGCATCAATGTTATAATGTTTAAACATAGATTTTTTTACATGCATTCTTTTTTTCCTGAAAGAAAATATTTTTTATATTCTTTAGGCGCGAATGTGTGTTTAAAAAAAATAAAACCTTGGAGTAATGTAGCAGCACATAATGGTTTGTGGATTTTGAAAAGGTGCAGGCCATATTGTGCTGCCTCAAAAATACAAGGATCTGATCTTCTGAAGAAAATATATTTCTTTTTATTCATAGCTCTTATGATAGCAATGTCAGCAGTGCCTTAGCAGCACGTAAATATTGGCGTTAAGATTCTAAAATTATCTCCTGTTTTAACTGTGATACTGAAGTAAGGTTGACCATACTCTACAGTTGTGTTTTAATGTATATTAATGTTACTAATGTGTTTGAA…
miR-15a5'-zipper_mut2_16-1mut4	CTCGAGCATCAATGTTATAATGTTTAAACATAGATTTTTTTACATGCATTCTTTTTTTCCTGAAAGAAAATATTTTTTATATTCTTTAGGCGCGAATGTGTGTTTAAAAAAAATAAAACCTTGGAGTATTGTAGCAGCACATAATGGTTTGTGGATTTTGAAAAGGTGCAGGCCATATTGTGCTGCCTCAAAAATACAAGGATCTGATCTTCTGAAGAAAATATATTTCTTTTTATTCATAGCTCTTATGATAGCAATGTCAGCAGTGCCTTAGCAGCACGTAAATATTGGCGTTAAGATTCTAAAATTATCTCCTGTTTTAACTGTGATACTGAAGTAAGGTTGACCATACTCTACAGTTGTGTTTTAATGTATATTAATGTTACTAATGTGTTTGAA…
miR-15a3'-zipper_mut1_16-1mut4	CTCGAGCATCAATGTTATAATGTTTAAACATAGATTTTTTTACATGCATTCTTTTTTTCCTGAAAGAAAATATTTTTTATATTCTTTAGGCGCGAATGTGTGTTTAAAAAAAATAAAACCTTGGAGTAAAGTAGCAGCACATAATGGTTTGTGGATTTTGAAAAGGTGCAGGCCATATTGTGCTGCCTCTAAAATACAAGGATCTGATCTTCTGAAGAAAATATATTTCTTTTTATTCATAGCTCTTATGATAGCAATGTCAGCAGTGCCTTAGCAGCACGTAAATATTGGCGTTAAGATTCTAAAATTATCTCCTGTTTTAACTGTGATACTGAAGTAAGGTTGACCATACTCTACAGTTGTGTTTTAATGTATATTAATGTTACTAATGTGTTTGAA…
miR-15a3'-zipper_mut2_16-1mut4	CTCGAGCATCAATGTTATAATGTTTAAACATAGATTTTTTTACATGCATTCTTTTTTTCCTGAAAGAAAATATTTTTTATATTCTTTAGGCGCGAATGTGTGTTTAAAAAAAATAAAACCTTGGAGTAAAGTAGCAGCACATAATGGTTTGTGGATTTTGAAAAGGTGCAGGCCATATTGTGCTGCCTCTTAAATACAAGGATCTGATCTTCTGAAGAAAATATATTTCTTTTTATTCATAGCTCTTATGATAGCAATGTCAGCAGTGCCTTAGCAGCACGTAAATATTGGCGTTAAGATTCTAAAATTATCTCCTGTTTTAACTGTGATACTGAAGTAAGGTTGACCATACTCTACAGTTGTGTTTTAATGTATATTAATGTTACTAATGTGTTTGAA…
miR-15a5'+3'-zipper_mut2_16-1mut4	CTCGAGCATCAATGTTATAATGTTTAAACATAGATTTTTTTACATGCATTCTTTTTTTCCTGAAAGAAAATATTTTTTATATTCTTTAGGCGCGAATGTGTGTTTAAAAAAAATAAAACCTTGGAGTATTGTAGCAGCACATAATGGTTTGTGGATTTTGAAAAGGTGCAGGCCATATTGTGCTGCCTCTTAAATACAAGGATCTGATCTTCTGAAGAAAATATATTTCTTTTTATTCATAGCTCTTATGATAGCAATGTCAGCAGTGCCTTAGCAGCACGTAAATATTGGCGTTAAGATTCTAAAATTATCTCCTGTTTTAACTGTGATACTGAAGTAAGGTTGACCATACTCTACAGTTGTGTTTTAATGTATATTAATGTTACTAATGTGTTTGAA…
miR-15a_[spacer]_16-1	CTCGAGCATCAATGTTATAATGTTTAAACATAGATTTTTTTACATGCATTCTTTTTTTCCTGAAAGAAAATATTTTTTATATTCTTTAGGCGCGAATGTGTGTTTAAAAAAAATAAAACCTTGGAGTAAAGTAGCAGCACATAATGGTTTGTGGATTTTGAAAAGGTGCAGGCCATATTGTGCTGCCTCAAAAATACAAGGATCTGATCTTCTGAAGAAAATATATTTCTTTTTATTCATAGCTCTGGATC[TTAAATTCTAAACGGTCATGGTGAGGTT]nGATCCTATGATAGCAATGTCAGCAGTGCCTTAGCAGCACGTAAATATTGGCGTTAAGATTCTAAAATTATCTCCAGTATTAACTGTGCTGCTGAAGTAAGGTTGACCATACTCTACA…
miR-26a-2lower stem_miR-15a_16-1	CTCGAGCATCAATGTTATAATGTTTAAACATAGATTTTTTTACATGCATTCTTTTTTTCCTGAAAGAAAATATTTTTTATATTCTTTAGGCGCGAATGTGTGTTTAAAAAAAATAAAACCTTGGAGTAAAGTACAAGTAATCCAGGATAGGCTGTTTCCATCTGTGAGGCCTATTCTTGATTACTTGCTCAAAAATACAAGGATCTGATCTTCTGAAGAAAATATATTTCTTTTTATTCATAGCTCTTATGATAGCAATGTCAGCAGTGCCTTAGCAGCACGTAAATATTGGCGTTAAGATTCTAAAATTATCTCCAGTATTAACTGTGCTGCTGAAGTAAGGTTGACCATACTCTACAGTTGTGTTTTAATGTATATTAATGTTACTAATGTGTTTGA…
miR-26a-2lower stem_miR-15a_16-1mut4	CTCGAGCATCAATGTTATAATGTTTAAACATAGATTTTTTTACATGCATTCTTTTTTTCCTGAAAGAAAATATTTTTTATATTCTTTAGGCGCGAATGTGTGTTTAAAAAAAATAAAACCTTGGAGTAAAGTACAAGTAATCCAGGATAGGCTGTTTCCATCTGTGAGGCCTATTCTTGATTACTTGCTCAAAAATACAAGGATCTGATCTTCTGAAGAAAATATATTTCTTTTTATTCATAGCTCTTATGATAGCAATGTCAGCAGTGCCTTAGCAGCACGTAAATATTGGCGTTAAGATTCTAAAATTATCTCCTGTTTTAACTGTGATACTGAAGTAAGGTTGACCATACTCTACAGTTGTGTTTTAATGTATATTAATGTTACTAATGTGTTTGA…
miR-26a-2unpaired lower stem_V1_16-1	CTCGAGCATCAATGTTATAATGTTTAAACATAGATTTTTTTACATGCATTCTTTTTTTCCTGAAAGAAAATATTTTTTATATTCTTTAGGCGCGAATGTGTGTTTAAAAAAAATAAAAGGCTGTGGATTTTTTCAAGTAATCCAGGATAGGCTGTTTCCATCTGTGAGGCCTATTCTTGATTACTTGTTTCTGGAGGCAGCTGATGGTCCGCCTGAAGAAAATATATTTCTTTTTATTCATAGCTCTTATGATAGCAATGTCAGCAGTGCCTTAGCAGCACGTAAATATTGGCGTTAAGATTCTAAAATTATCTCCAGTATTAACTGTGCTGCTGAAGTAAGGTTGACCATACTCTACAGTTGTGTTTTAATGTATATTAATGTTACTAATGTGTTTGA…
miR-26a-2unpaired lower stem_V1_16-1mut4	CTCGAGCATCAATGTTATAATGTTTAAACATAGATTTTTTTACATGCATTCTTTTTTTCCTGAAAGAAAATATTTTTTATATTCTTTAGGCGCGAATGTGTGTTTAAAAAAAATAAAAGGCTGTGGATTTTTTCAAGTAATCCAGGATAGGCTGTTTCCATCTGTGAGGCCTATTCTTGATTACTTGTTTCTGGAGGCAGCTGATGGTCCGCCTGAAGAAAATATATTTCTTTTTATTCATAGCTCTTATGATAGCAATGTCAGCAGTGCCTTAGCAGCACGTAAATATTGGCGTTAAGATTCTAAAATTATCTCCTGTTTTAACTGTGATACTGAAGTAAGGTTGACCATACTCTACAGTTGTGTTTTAATGTATATTAATGTTACTAATGTGTTTGA…
miR-26a-2unpaired lower stem_V2_16-1	CTCGAGCATCAATGTTATAATGTTTAAACATAGATTTTTTTACATGCATTCTTTTTTTCCTGAAAGAAAATATTTTTTATATTCTTTAGGCGCGAATGTGTGTTTAAAAAAAATAAAAGGCTGGGGATGTTTTCAAGTAATCCAGGATAGGCTGTTTCCATCTGTGAGGCCTATTCTTGATTACTTGTTTCTGGAGGCAGCTGATGGTCCGCCTGAAGAAAATATATTTCTTTTTATTCATAGCTCTTATGATAGCAATGTCAGCAGTGCCTTAGCAGCACGTAAATATTGGCGTTAAGATTCTAAAATTATCTCCAGTATTAACTGTGCTGCTGAAGTAAGGTTGACCATACTCTACAGTTGTGTTTTAATGTATATTAATGTTACTAATGTGTTTGA…
miR-26a-2unpaired lower stem_V2_16-1mut4	CTCGAGCATCAATGTTATAATGTTTAAACATAGATTTTTTTACATGCATTCTTTTTTTCCTGAAAGAAAATATTTTTTATATTCTTTAGGCGCGAATGTGTGTTTAAAAAAAATAAAAGGCTGGGGATGTTTTCAAGTAATCCAGGATAGGCTGTTTCCATCTGTGAGGCCTATTCTTGATTACTTGTTTCTGGAGGCAGCTGATGGTCCGCCTGAAGAAAATATATTTCTTTTTATTCATAGCTCTTATGATAGCAATGTCAGCAGTGCCTTAGCAGCACGTAAATATTGGCGTTAAGATTCTAAAATTATCTCCTGTTTTAACTGTGATACTGAAGTAAGGTTGACCATACTCTACAGTTGTGTTTTAATGTATATTAATGTTACTAATGTGTTTGA…
miR-26a-2miR-15a_context_16-1	CTCGAGCATCAATGTTATAATGTTTAAACATAGATTTTTTTACATGCATTCTTTTTTTCCTGAAAGAAAATATTTTTTATATTCTTTAGGCGCGAATGTGTGTTTAAAAAAAATAAAAGGCTGTGGCTGGATTCAAGTAATCCAGGATAGGCTGTTTCCATCTGTGAGGCCTATTCTTGATTACTTGTTTCTGGAGGCAGCTGATGGTCCGCCTGAAGAAAATATATTTCTTTTTATTCATAGCTCTTATGATAGCAATGTCAGCAGTGCCTTAGCAGCACGTAAATATTGGCGTTAAGATTCTAAAATTATCTCCAGTATTAACTGTGCTGCTGAAGTAAGGTTGACCATACTCTACAGTTGTGTTTTAATGTATATTAATGTTACTAATGTGTTTGA…
miR-26a-2miR-15a_context_16-1mut4	CTCGAGCATCAATGTTATAATGTTTAAACATAGATTTTTTTACATGCATTCTTTTTTTCCTGAAAGAAAATATTTTTTATATTCTTTAGGCGCGAATGTGTGTTTAAAAAAAATAAAAGGCTGTGGCTGGATTCAAGTAATCCAGGATAGGCTGTTTCCATCTGTGAGGCCTATTCTTGATTACTTGTTTCTGGAGGCAGCTGATGGTCCGCCTGAAGAAAATATATTTCTTTTTATTCATAGCTCTTATGATAGCAATGTCAGCAGTGCCTTAGCAGCACGTAAATATTGGCGTTAAGATTCTAAAATTATCTCCTGTTTTAACTGTGATACTGAAGTAAGGTTGACCATACTCTACAGTTGTGTTTTAATGTATATTAATGTTACTAATGTGTTTGA…
miR-15amut_16-1mut (CRISPR screen)	TGGACTTCAGTTAAGTTTTTGATGTAGAAATGTTTTATTATTCTACTTAAAATCTCCTTAAAAATAATTATGCATATTACATCAATGTTATAATGTTTAAACATAGATTTTTTTACATGCATTCTTTTTTTCCTGAAAGAAAATATTTTTTATATTCTTTAGGCGCGAATGTGTGTTTAAAAAAAATAAAACCTTGGAGTAAAGTAGTACCACATAATGGTTTGTGGATTTTGAAAAGGTGCAGGCCATATTGTGGTACCTCAAAAATACAAGGATCTGATCTTCTGAAGAAAATATATTTCTTTTTATTCATAGCTCTTATGATAGCAATGTCAGCAGTGCCTTAGTACCACGTAAATATTGGCGTTAAGATTCTAAAATTATCTCCAGTATTAACTG…
miR-15b_16-2	CTCGAGGATTCTCTTATTCTTGTTACTTTTTTTTCTATAAAGCTAGGTTGGATGAATCCTACATTTTTGAGGCCTTAAAGTACTGTAGCAGCACATCATGGTTTACATGCTACAGTCAAGATGCGAATCATTATTTGCTGCTCTAGAAATTTAAGGAAATTCATTCAAAACTATGTTTTCATCATCAGATGTTCGTTTTATGTTTGGATGAACTGACATACTTGTTCCACTCTAGCAGCACGTAAATATTGGCGTAGTGAAATATATATTAAACACCAATATTACTGTGCTGCTTTAGTGTGACAGGGATACAGCAACTATTTTAGAATTC
miR-15b_16-2mut4	CTCGAGGATTCTCTTATTCTTGTTACTTTTTTTTCTATAAAGCTAGGTTGGATGAATCCTACATTTTTGAGGCCTTAAAGTACTGTAGCAGCACATCATGGTTTACATGCTACAGTCAAGATGCGAATCATTATTTGCTGCTCTAGAAATTTAAGGAAATTCATTCAAAACTATGTTTTCATCATCAGATGTTCGTTTTATGTTTGGATGAACTGACATACTTGTTCCACTCTAGCAGCACGTAAATATTGGCGTAGTGAAATATATATTAAACACCGATGTTACTGTACTACTTTAGTGTGACAGGGATACAGCAACTATTTTAGAATTC
miR-15bloop_miR-26a_16-2mut4	CTCGAGGATTCTCTTATTCTTGTTACTTTTTTTTCTATAAAGCTAGGTTGGATGAATCCTACATTTTTGAGGCCTTAAAGTACTGTAGCAGCACATCATGGTTTACAGTTTCCATCTGTGATGCGAATCATTATTTGCTGCTCTAGAAATTTAAGGAAATTCATTCAAAACTATGTTTTCATCATCAGATGTTCGTTTTATGTTTGGATGAACTGACATACTTGTTCCACTCTAGCAGCACGTAAATATTGGCGTAGTGAAATATATATTAAACACCGATGTTACTGTACTACTTTAGTGTGACAGGGATACAGCAACTATTTTAGAATTC
miR-15blower stem_miR-26a_16-2mut4	CTCGAGGATTCTCTTATTCTTGTTACTTTTTTTTCTATAAAGCTAGGTTGGATGAATCCTACATTTTTGAGGGGCTGTGGCTGGATAGCAGCACATCATGGTTTACATGCTACAGTCAAGATGCGAATCATTATTTGCTGCTCTCTGGAGGCAGCTAAATTCATTCAAAACTATGTTTTCATCATCAGATGTTCGTTTTATGTTTGGATGAACTGACATACTTGTTCCACTCTAGCAGCACGTAAATATTGGCGTAGTGAAATATATATTAAACACCGATGTTACTGTACTACTTTAGTGTGACAGGGATACAGCAACTATTTTAGAATTC
miR-181a_181b	CTCGAGCAATGTGATGTGGAGGTTTGCCAAACTCTTTGTTGGAAGAATCATGCTTCTTATTTGTCTTCTTTTGTAGTCTTTTGAAATGGCATAAAAATGCATAAAATATATGACTAAAGGTACTGTTGTTTCTGTCTCCCATCCCCTTCAGATACTTACAGATACTGTAAAGTGAGTAGAATTCTGAGTTTTGAGGTTGCTTCAGTGAACATTCAACGCTGTCGGTGAGTTTGGAATTAAAATCAAAACCATCGACCGTTGATTGTACCCTATGGCTAACCATCATCTACTCCATGGTGCTCAGAATTCGCTGAAGACAGGAAACCAAAGGTGGACACACCAGGACTTTCTCTTCCCTGTGCAGAGATTATTTTTTAAAAGGTCACAATCAACATTCAT…
miR-181astem_mut_181b	CTCGAGCAATGTGATGTGGAGGTTTGCCAAACTCTTTGTTGGAAGAATCATGCTTCTTATTTGTCTTCTTTTGTAGTCTTTTGAAATGGCATAAAAATGCATAAAATATATGACTAAAGGTACTGTTGTTTCTGTCTCCCATCCCCTTCAGATACTTACAGATACTGTAAAGTGAGTAGAATTCTGAGTTTTGAGGTTGCTTCAGTGAACATTCAACGCTGTCGGTGAGTTTGGAATTAAAATCAAAACGTGGCTGGCAACTTTGTACCCTATGGCTAACCATCATCTACTCCATGGTGCTCAGAATTCGCTGAAGACAGGAAACCAAAGGTGGACACACCAGGACTTTCTCTTCCCTGTGCAGAGATTATTTTTTAAAAGGTCACAATCAACATTCAT…
miR-181astem_mut_181bloop_miR-26a	CTCGAGCAATGTGATGTGGAGGTTTGCCAAACTCTTTGTTGGAAGAATCATGCTTCTTATTTGTCTTCTTTTGTAGTCTTTTGAAATGGCATAAAAATGCATAAAATATATGACTAAAGGTACTGTTGTTTCTGTCTCCCATCCCCTTCAGATACTTACAGATACTGTAAAGTGAGTAGAATTCTGAGTTTTGAGGTTGCTTCAGTGAACATTCAACGCTGTCGGTGAGTTTGGAATTAAAATCAAAACGTGGCTGGCAACTTTGTACCCTATGGCTAACCATCATCTACTCCATGGTGCTCAGAATTCGCTGAAGACAGGAAACCAAAGGTGGACACACCAGGACTTTCTCTTCCCTGTGCAGAGATTATTTTTTAAAAGGTCACAATCAACATTCAT…
miR-181astem_mut_181blower stem_miR-26a	CTCGAGCAATGTGATGTGGAGGTTTGCCAAACTCTTTGTTGGAAGAATCATGCTTCTTATTTGTCTTCTTTTGTAGTCTTTTGAAATGGCATAAAAATGCATAAAATATATGACTAAAGGTACTGTTGTTTCTGTCTCCCATCCCCTTCAGATACTTACAGATACTGTAAAGTGAGTAGAATTCTGAGTTTTGAGGTTGCTTCAGTGAACATTCAACGCTGTCGGTGAGTTTGGAATTAAAATCAAAACGTGGCTGGCAACTTTGTACCCTATGGCTAACCATCATCTACTCCATGGTGCTCAGAATTCGCTGAAGACAGGAAACCAAAGGTGGACACACCAGGACTTTCTCTTCCCTGTGCAGAGATTATTTTTTAAAAGGCTGTGGCTGGAAACATT…
miR-92a_16-1	CTCGAGACTGTGGTAGTGAAAAGTCTGTAGAAAAGTAAGGGAAACTCAAACCCCTTTCTACACAGGTTGGGATCGGTTGCAATGCTGTGTTTCTGTATGGTATTGCACTTGTCCCGGCCTGTTGAGTTTGGTGGGGATTGTGACCAGAAGATTTTGAAAATTAAATATTACTGAAGATTTCGACTTCCAGTCATAGCTCTTATGATAGCAATGTCAGCAGTGCCTTAGCAGCACGTAAATATTGGCGTTAAGATTCTAAAATTATCTCCAGTATTAACTGTGCTGCTGAAGTAAGGTTGACCATACTCTACAGTTGTGTTTTAATGTATATTAATGTTACTAATGTGTTTGAATTC
miR-92a_16-1mut4	CTCGAGACTGTGGTAGTGAAAAGTCTGTAGAAAAGTAAGGGAAACTCAAACCCCTTTCTACACAGGTTGGGATCGGTTGCAATGCTGTGTTTCTGTATGGTATTGCACTTGTCCCGGCCTGTTGAGTTTGGTGGGGATTGTGACCAGAAGATTTTGAAAATTAAATATTACTGAAGATTTCGACTTCCAGTCATAGCTCTTATGATAGCAATGTCAGCAGTGCCTTAGCAGCACGTAAATATTGGCGTTAAGATTCTAAAATTATCTCCTGTTTTAACTGTGATACTGAAGTAAGGTTGACCATACTCTACAGTTGTGTTTTAATGTATATTAATGTTACTAATGTGTTTGAATTC
miR-92aloop_miR-26a_16-1mut4	CTCGAGACTGTGGTAGTGAAAAGTCTGTAGAAAAGTAAGGGAAACTCAAACCCCTTTCTACACAGGTTGGGATCGGTTGCAATGCTGTTTCCATCTGTGAGGTATTGCACTTGTCCCGGCCTGTTGAGTTTGGTGGGGATTGTGACCAGAAGATTTTGAAAATTAAATATTACTGAAGATTTCGACTTCCAGTCATAGCTCTTATGATAGCAATGTCAGCAGTGCCTTAGCAGCACGTAAATATTGGCGTTAAGATTCTAAAATTATCTCCTGTTTTAACTGTGATACTGAAGTAAGGTTGACCATACTCTACAGTTGTGTTTTAATGTATATTAATGTTACTAATGTGTTTGAATTC
miR-92alower stem_miR-26a_16-1mut4	CTCGAGACTGTGGTAGTGAAAAGTCTGTAGAAAAGTAAGGGAAACTCAAAGGCTGTGGCTGACAGGTTGGGATCGGTTGCAATGCTGTGTTTCTGTATGGTATTGCACTTGTCCCGGCCTGTTGGAGGCAGCTATTGTGACCAGAAGATTTTGAAAATTAAATATTACTGAAGATTTCGACTTCCAGTCATAGCTCTTATGATAGCAATGTCAGCAGTGCCTTAGCAGCACGTAAATATTGGCGTTAAGATTCTAAAATTATCTCCTGTTTTAACTGTGATACTGAAGTAAGGTTGACCATACTCTACAGTTGTGTTTTAATGTATATTAATGTTACTAATGTGTTTGAATTC
Microprocessor assay
miR-15a_16-1	see above
miR-15a_16-1mut4	see above
miR-15amut4_16-1	CTCGAGCATCAATGTTATAATGTTTAAACATAGATTTTTTTACATGCATTCTTTTTTTCCTGAAAGAAAATATTTTTTATATTCTTTAGGCGCGAATGTGTGTTTAAAAAAAATAAAACCTTGGAGTAAAGTAGCTGGACATAATGCTATGTGGATTTTGAAAAGGTGCAGGCCATATTGTGCTGCCTCAAAAATACAAGGATCTGATCTTCTGAAGAAAATATATTTCTTTTTATTCATAGCTCTTATGATAGCAATGTCAGCAGTGCCTTAGCAGCACGTAAATATTGGCGTTAAGATTCTAAAATTATCTCCAGTATTAACTGTGCTGCTGAAGTAAGGTTGACCATACTCTACAGTTGTGTTTTAATGTATATTAATGTTACTAATGTGTTTGAA…
miR-15amut4_16-1mut4	CTCGAGCATCAATGTTATAATGTTTAAACATAGATTTTTTTACATGCATTCTTTTTTTCCTGAAAGAAAATATTTTTTATATTCTTTAGGCGCGAATGTGTGTTTAAAAAAAATAAAACCTTGGAGTAAAGTAGCTGGACATAATGCTATGTGGATTTTGAAAAGGTGCAGGCCATATTGTGCTGCCTCAAAAATACAAGGATCTGATCTTCTGAAGAAAATATATTTCTTTTTATTCATAGCTCTTATGATAGCAATGTCAGCAGTGCCTTAGCAGCACGTAAATATTGGCGTTAAGATTCTAAAATTATCTCCTGTTTTAACTGTGATACTGAAGTAAGGTTGACCATACTCTACAGTTGTGTTTTAATGTATATTAATGTTACTAATGTGTTTGAA…
RaPID/Proximity biotinylation
miR-15a	CCAAGCCCTGAAAAAGGGCAAGCTTGGCCCTGAAAAAGGGCAAGCTTGGCCCTGAAAAAGGGCAAGCTTAAAAAAAATAAAACCTTGGAGTAAAGTAGCAGCACATAATGGTTTGTGGATTTTGAAAAGGTGCAGGCCATATTGTGCTGCCTCAAAAATACAAGGATCTGATCTTCTGAAGCTCTTGCCCTGAAAAAGGGCAGCTCTTGCCCTGAAAAAGGGCAGCTCTTGCCCTGAAAAAGGGCTATCGAGGATATTATCTCGAGGTGAATTC
miR-scramble_15a	CCAAGCCCTGAAAAAGGGCAAGCTTGGCCCTGAAAAAGGGCAAGCTTGGCCCTGAAAAAGGGCAAGCTTAAAAAAAATAAAATTGTGCAAACTGGCGATTAGTCGTAGAAGGCCCTGCTGAAGCATTAATGTCGGTACTAGATAGAGGATAAAGTATCAATCATGATCTGATCTTCTGAAGCTCTTGCCCTGAAAAAGGGCAGCTCTTGCCCTGAAAAAGGGCAGCTCTTGCCCTGAAAAAGGGCTATCGAGGATATTATCTCGAGGTGAATTC
miR-16-1	CCAAGCCCTGAAAAAGGGCAAGCTTGGCCCTGAAAAAGGGCAAGCTTGGCCCTGAAAAAGGGCAAGCTTTTATGATAGCAATGTCAGCAGTGCCTTAGCAGCACGTAAATATTGGCGTTAAGATTCTAAAATTATCTCCAGTATTAACTGTGCTGCTGAAGTAAGGTTGACCATACTCTACAGCTCTTGCCCTGAAAAAGGGCAGCTCTTGCCCTGAAAAAGGGCAGCTCTTGCCCTGAAAAAGGGCTATCGAGGATATTATCTCGAGGTGAATTC
miR-sramble_16-1	CCAAGCCCTGAAAAAGGGCAAGCTTGGCCCTGAAAAAGGGCAAGCTTGGCCCTGAAAAAGGGCAAGCTTTTATGATAGCAATCCGCTACATATTCTACATAGGGTTAACCTATTGCAACCGGATTGATGACTTTTGAGTCGATAATTCACGTTAATTACTGGGAGAGGGACCATACTCTACAGCTCTTGCCCTGAAAAAGGGCAGCTCTTGCCCTGAAAAAGGGCAGCTCTTGCCCTGAAAAAGGGCTATCGAGGATATTATCTCGAGGTGAATTC

### Sheet: CRISPR
	sequence
sgRNA1_hsa-miR-16-1	GTTCAGCAGCACAGTTAATAC
sgRNA2_hsa-miR-16-1	GTTAACTGTGCTGCTGAAGTA
sgRNA1_hsa-miR-16-2	GATATTTACGTGCTGCTAGAG
sgRNA2_hsa-miR-16-2	GCTCTAGCAGCACGTAAATAT
sgRNA_miR-16-1mut_1	TCTTAACGCCAATATTTACG
sgRNA_miR-16-1mut_1	CCAATATTTACGTGGTACTA
sgRNA_miR-15amut_1	AGTAAAGTAGTACCACATAA
sgRNA_miR-15amut_2	AAAAGGTGCAGGCCATATTG
sgRNA_screen control_1 (miR-17)	TGTCAAAGTGCTTACAGTGC
sgRNA_screen control_2 (miR-18a)	ACTGCCCTAAGTGCTCCTTC
sgRNA_mouse SAFB1_1	GTGCTGTCTGCTAGGCCCTC
sgRNA_mouse SAFB1_2	GTGACATTGACAATGGCAGCG
sgRNA_mouse SAFB2_1	GTGATGACAGTAAAGAGTACG
sgRNA_mouse SAFB2_2	GTTCCCATCAGGCATTTAAGG
sgRNA_mouse SAFB1+2_1	GCCCAGGCCACGAGTAGCGTG
sgRNA_mouse SAFB1+2_2	GGAGCTGGTGCGAGCGCCCA
sgRNA_mouse CD8_1	GGTGTTGGGGTCCGTTTCGCA
sgRNA_mouse CD8_2	GGCTGGGTGAGTCGATTATCC
sgRNA_human SAFB1+2_1	GTAGTGCGGCCTCCGAGCTCG
sgRNA_human SAFB1+2_2	GTTCTGCGAGCTCCTCGCTAG
sgRNA_human SAFB1+2_3	GCTCGCGGAGGCCTCTAGCG

### Sheet: miRNA reporters
miR-15a	TCGATCACAAACCATTATGTGCTGCTATATCG
miR-16	TCGATCGCCAATATTTACGTGCTGCTATATCG
miR-26a	TCGAAACAGCCTATCCTGGATTACTTGAACTTTTCG
chimeric miR-26a/15a	TCGAAACAGCCTATCCTGGATTACTTGTACTTATCG
miR-15amut	TCGATCACAAACCATTATGTGGTACTATATCG
miR-16mut	TCGATCGCCAATATTTACGTGGTACTATATCG
miR-15b	TCGATTGTAAACCATGATGTGCTGCTATATCG

### Sheet: qPCR
pri-miR-15a processing intermediate	RT_intermediate_15a	GTTGGCTCTGGTGCAGGGTCCGAGGTATTCGCACCAGAGCCAACAGGCAC
	PCR_15a_F	TAGGCGCGAATGTGTGTTTAA
	common reverse	GTGCAGGGTCCGAGGT
pri-miR-15b processing intermediate	RT_intermediate_15b	GTTGGCTCTGGTGCAGGGTCCGAGGTATTCGCACCAGAGCCAACGAGTGG
	PCR_15b_F	ATAAAGCTAGGTTGGATGAATCCT
	common reverse	GTGCAGGGTCCGAGGT
hsa-miR-181a	RT_miR-181a	GTTGGCTCTGGTGCAGGGTCCGAGGTATTCGCACCAGAGCCAACACTCAC
	PCR_181a	TGTCAACATTCAACGCTGTCG
	common reverse	GTGCAGGGTCCGAGGT
hsa-miR-181b	RT_miR-181b	GTTGGCTCTGGTGCAGGGTCCGAGGTATTCGCACCAGAGCCAACACCCAC
	PCR_181b	CGGCAACATTCATTGCTGTCG
	common reverse	GTGCAGGGTCCGAGGT

### Sheet: Northern blot probes
miR-15aAS_OMe	CACAAACCAUUAUGUGCUGCUA
miR-16aAS_OMe	CGCCAAUAUUUACGUGCUGCUA
