## Supplementary material for "SAFB2 enables the processing of suboptimal stem-loop structures in clustered primary miRNA transcripts": Differential miRNA expression in SAFB1/2 knockout vs. control cells

### Sheet: Ramos +200 CPM
GeneID	logFC	logCPM	CPM	F	PValue	FDR	-log10 p
hsa-let-7e-5p	-0.389422	10.5291	1477.71	1.00543	0.316023	1	0.500282
hsa-let-7f-5p	-0.0213796	8.66252	405.207	0.0027121	0.958468	1	0.0184225
hsa-miR-101-3p	0.205134	9.60633	779.46	0.268803	0.604146	1	0.218858
hsa-miR-103a-3p	0.13196	16.075	69031.9	0.124673	0.724027	1	0.140245
hsa-miR-103b	0.105591	15.8358	58485.2	0.0798825	0.777462	1	0.109321
hsa-miR-105-5p	-1.36758	8.01756	259.135	9.91821	0.00164105	0.053134	2.78488
hsa-miR-106a-5p	-0.39295	12.3382	5178.02	1.08536	0.297526	1	0.526475
hsa-miR-106b-3p	-0.852203	9.09103	545.348	4.42283	0.0354846	0.538352	1.44996
hsa-miR-106b-5p	-0.0892332	9.65875	808.299	0.0509943	0.821351	1	0.085471
hsa-miR-107	0.215011	13.5873	12308.3	0.331506	0.564786	1	0.248116
hsa-miR-1185-1-3p	1.2201	9.71184	838.599	9.26867	0.00233678	0.0675056	2.63138
hsa-miR-1185-2-3p	1.78471	8.46054	352.27	17.2891	3.23552e-05	0.0023217	4.49006
hsa-miR-1185-5p	1.1273	9.07058	537.67	7.63025	0.00574961	0.142666	2.24036
hsa-miR-1246	0.320344	10.2828	1245.71	0.672507	0.412224	1	0.384866
hsa-miR-125a-3p	-0.835278	8.71835	421.196	4.09904	0.0429326	0.616089	1.36721
hsa-miR-125a-5p	-0.655279	11.6304	3170.28	2.95607	0.0855849	0.895382	1.0676
hsa-miR-126-3p	-0.175308	13.1988	9402.45	0.220145	0.638939	1	0.19454
hsa-miR-126-5p	0.082572	11.8597	3716.3	0.0475797	0.827334	1	0.0823193
hsa-miR-127-3p	-0.043909	10.3706	1323.9	0.0127293	0.910172	1	0.0408764
hsa-miR-128-3p	0.167079	10.3617	1315.79	0.184176	0.667818	1	0.175342
hsa-miR-1307-3p	-0.0886897	12.4275	5508.54	0.0555492	0.813679	1	0.089547
hsa-miR-130b-3p	-0.210207	11.4168	2734.08	0.305129	0.580696	1	0.236051
hsa-miR-130b-5p	0.277258	11.1017	2197.63	0.523931	0.469186	1	0.328655
hsa-miR-132-3p	-1.84742	9.11488	554.439	19.7986	8.6924e-06	0.000923133	5.06086
hsa-miR-132-5p	-1.7893	8.41446	341.197	17.3419	3.14701e-05	0.00232092	4.5021
hsa-miR-134-5p	-3.27039	7.66826	203.412	46.3483	1.04335e-11	1.38505e-08	10.9816
hsa-miR-136-3p	0.81773	9.13731	563.123	4.09006	0.043161	0.616089	1.36491
hsa-miR-136-5p	0.881637	9.40104	676.076	4.83864	0.0278504	0.456436	1.55517
hsa-miR-140-3p	-0.204368	12.0882	4354.28	0.292689	0.588514	1	0.230243
hsa-miR-140-5p	-0.436446	7.66778	203.344	0.999634	0.317422	1	0.498363
hsa-miR-142-3p	0.40687	11.1859	2329.68	1.13127	0.287529	1	0.541319
hsa-miR-142-5p	0.295157	8.82283	452.831	0.524472	0.468956	1	0.328868
hsa-miR-144-5p	1.41745	9.13485	562.166	11.9448	0.000550149	0.0224652	3.25952
hsa-miR-145-5p	0.251255	8.95993	497.976	0.385084	0.534908	1	0.271721
hsa-miR-146b-3p	-0.833154	8.12321	278.823	3.8191	0.0506978	0.683262	1.29501
hsa-miR-146b-5p	-0.369142	12.2447	4853.13	0.956322	0.328138	1	0.483944
hsa-miR-148a-3p	0.0716095	8.68135	410.533	0.030469	0.861434	1	0.0647782
hsa-miR-148b-3p	0.281183	8.27912	310.644	0.449061	0.502796	1	0.298608
hsa-miR-151a-3p	-0.636546	9.53892	743.877	2.56185	0.1095	0.997674	0.960586
hsa-miR-151a-5p	-0.342044	11.5713	3043.06	0.809478	0.368295	1	0.433804
hsa-miR-154-3p	0.152035	12.7399	6840.75	0.164197	0.68533	1	0.1641
hsa-miR-15a-5p	-2.42685	8.35636	327.73	30.1194	4.74576e-08	1.4e-05	7.32369
hsa-miR-15b-5p	-0.960997	10.5265	1475.04	6.03316	0.0140554	0.285805	1.85216
hsa-miR-16-2-3p	-0.0848769	10.8724	1874.7	0.048656	0.825423	1	0.0833235
hsa-miR-16-5p	-0.302933	13.1931	9365.32	0.656516	0.417811	1	0.37902
hsa-miR-17-3p	-0.427096	14.909	30764.4	1.30493	0.253341	1	0.596294
hsa-miR-17-5p	-0.58851	14.9025	30627.5	2.46972	0.116088	1	0.935212
hsa-miR-181a-2-3p	-0.560744	10.1235	1115.53	2.03982	0.153257	1	0.81458
hsa-miR-181a-5p	-0.0617586	13.2708	9883.68	0.0273475	0.868655	1	0.0611526
hsa-miR-181b-5p	-3.44131	12.3453	5203.75	68.8853	1.1701e-16	3.10661e-13	15.9318
hsa-miR-182-5p	-0.323062	9.75446	863.744	0.670911	0.412753	1	0.38431
hsa-miR-183-5p	0.375951	10.3773	1330.13	0.930761	0.334687	1	0.475361
hsa-miR-185-3p	0.587976	9.50413	726.154	2.18341	0.139535	1	0.855318
hsa-miR-185-5p	0.254254	10.9785	2017.68	0.438376	0.507922	1	0.294203
hsa-miR-186-5p	0.340227	11.044	2111.42	0.786518	0.375175	1	0.425766
hsa-miR-18a-3p	-0.334966	14.4105	21776.1	0.804147	0.369877	1	0.431943
hsa-miR-18a-5p	0.211141	12.3422	5192.36	0.314095	0.57519	1	0.240189
hsa-miR-191-5p	-0.260756	12.7986	7124.51	0.483124	0.487026	1	0.312448
hsa-miR-193b-3p	0.0720469	14.314	20367.9	0.0372826	0.846895	1	0.0721707
hsa-miR-197-3p	0.562796	9.20175	588.847	1.96529	0.160978	1	0.793232
hsa-miR-199a-3p	3.06038	9.52498	736.722	47.9347	2.57349e-11	1.70815e-08	10.5895
hsa-miR-199b-3p	3.06898	9.69118	826.677	48.5282	1.98112e-11	1.70815e-08	10.7031
hsa-miR-19a-3p	-0.106621	13.2423	9690.31	0.081497	0.775284	1	0.110539
hsa-miR-19a-5p	-0.415135	8.65943	404.341	1.0167	0.313325	1	0.504004
hsa-miR-19b-1-5p	-1.23784	9.19145	584.658	9.26679	0.00233918	0.0675056	2.63094
hsa-miR-19b-3p	-0.898482	14.4478	22347.6	5.70735	0.0169114	0.32536	1.77182
hsa-miR-20a-3p	-0.429997	11.6521	3218.41	1.27961	0.257997	1	0.588385
hsa-miR-20a-5p	-0.494948	15.1185	35572.6	1.74977	0.185934	1	0.730642
hsa-miR-21-3p	-2.18833	8.75831	433.026	26.178	3.16792e-07	4.97508e-05	6.49923
hsa-miR-21-5p	-1.64319	13.2415	9684.42	18.3966	1.80968e-05	0.00145597	4.7424
hsa-miR-22-3p	0.0425634	13.3973	10789.1	0.0129964	0.909239	1	0.0413221
hsa-miR-22-5p	0.0534394	9.35389	654.338	0.0180365	0.893168	1	0.0490669
hsa-miR-221-3p	-0.202844	9.5519	750.599	0.262006	0.608756	1	0.215557
hsa-miR-222-3p	-0.16532	8.56925	379.842	0.16011	0.689063	1	0.161741
hsa-miR-223-3p	0.36316	12.3105	5079.46	0.926977	0.335672	1	0.474085
hsa-miR-224-3p	-1.70711	8.2909	313.191	15.652	7.66261e-05	0.00473122	4.11562
hsa-miR-224-5p	-2.02195	11.3783	2662.06	26.1672	3.18555e-07	4.97508e-05	6.49682
hsa-miR-23a-3p	-0.264703	13.5994	12411.8	0.502216	0.478544	1	0.320078
hsa-miR-23b-3p	-1.56406	11.6416	3195.09	16.2133	5.69896e-05	0.00360256	4.2442
hsa-miR-24-3p	-0.231384	10.6139	1567.1	0.357086	0.550142	1	0.259526
hsa-miR-25-3p	-0.6363	13.2758	9917.43	2.8805	0.0896876	0.898568	1.04727
hsa-miR-25-5p	-0.718504	12.006	4113.15	3.57762	0.0585903	0.723162	1.23217
hsa-miR-26a-5p	-0.0711013	10.8967	1906.55	0.034198	0.85329	1	0.0689034
hsa-miR-26b-5p	-0.0802635	11.1812	2322.05	0.0441678	0.833546	1	0.0790705
hsa-miR-27a-3p	-0.494515	10.2729	1237.21	1.60055	0.205853	1	0.686443
hsa-miR-27a-5p	-0.657588	9.22698	599.237	2.67943	0.101682	0.95058	0.992757
hsa-miR-27b-3p	-0.627684	9.05125	530.514	2.40727	0.120802	1	0.917925
hsa-miR-27b-5p	-0.786548	7.85648	231.758	3.2893	0.069761	0.826799	1.15639
hsa-miR-299-3p	-0.643741	8.00285	256.507	2.2604	0.13275	1	0.876967
hsa-miR-299-5p	-0.730864	10.8753	1878.41	3.57073	0.0588335	0.723162	1.23038
hsa-miR-29a-3p	-1.45965	7.88882	237.012	11.0834	0.000874018	0.0331503	3.05848
hsa-miR-30b-5p	0.398569	9.58341	767.174	1.01156	0.314553	1	0.502307
hsa-miR-30c-5p	0.00799402	10.7391	1709.19	0.000429213	0.983471	1	0.00723825
hsa-miR-30d-5p	0.41655	9.73646	853.036	1.11132	0.291819	1	0.534887
hsa-miR-30e-3p	-0.0292533	8.71265	419.537	0.00509996	0.94307	1	0.0254563
hsa-miR-30e-5p	0.0127237	8.99553	510.415	0.000991358	0.974883	1	0.0110476
hsa-miR-3158-3p	0.932856	8.19904	293.872	4.79874	0.0285023	0.464255	1.54512
hsa-miR-3180-3p	-0.538883	9.35564	655.133	1.82591	0.176641	1	0.75291
hsa-miR-3184-3p	-0.451769	10.3076	1267.33	1.33891	0.247251	1	0.606861
hsa-miR-3184-5p	-0.281277	10.3465	1302	0.521026	0.47042	1	0.327514
hsa-miR-320a-3p	0.0277443	16.04	67377.5	0.0055134	0.940811	1	0.0264976
hsa-miR-320b	-0.151597	9.52565	737.065	0.14633	0.702075	1	0.153616
hsa-miR-323a-3p	0.662783	9.9776	1008.22	2.82705	0.0927177	0.907422	1.03284
hsa-miR-323a-5p	0.602506	8.60362	388.999	2.12305	0.145127	1	0.838253
hsa-miR-324-3p	0.0717356	8.42876	344.597	0.0297631	0.863032	1	0.063973
hsa-miR-329-3p	0.952884	11.392	2687.48	6.15655	0.013108	0.274029	1.88246
hsa-miR-331-3p	0.466881	7.72923	212.193	1.14921	0.283739	1	0.547081
hsa-miR-337-5p	0.362617	8.42644	344.042	0.758738	0.383744	1	0.415959
hsa-miR-339-3p	-0.599095	8.83261	455.91	2.14913	0.142681	1	0.845635
hsa-miR-339-5p	-0.676775	9.09696	547.592	2.81	0.0937078	0.907422	1.02822
hsa-miR-342-3p	-0.152238	10.2167	1190	0.152005	0.696634	1	0.156995
hsa-miR-345-5p	0.400757	7.99167	254.526	0.878707	0.348577	1	0.457701
hsa-miR-3529-3p	1.08274	9.21156	592.866	7.13977	0.00755078	0.174325	2.12201
hsa-miR-361-5p	-0.162683	9.13477	562.133	0.164236	0.685294	1	0.164123
hsa-miR-362-3p	0.813557	8.75965	433.428	3.9037	0.0482058	0.663142	1.3169
hsa-miR-362-5p	0.422669	9.39709	674.225	1.12737	0.288361	1	0.540063
hsa-miR-3651	0.0358713	8.55076	375.003	0.00752931	0.930855	1	0.0311181
hsa-miR-365a-3p	-1.7643	9.80732	895.981	18.9302	1.36859e-05	0.00118962	4.86373
hsa-miR-365b-3p	-1.7643	9.80732	895.981	18.9302	1.36859e-05	0.00118962	4.86373
hsa-miR-3667-5p	-0.0543683	8.15634	285.301	0.0165412	0.897667	1	0.0468849
hsa-miR-369-3p	0.334389	11.7806	3518.05	0.777176	0.378026	1	0.422478
hsa-miR-369-5p	0.0740895	10.5178	1466.11	0.0364694	0.848553	1	0.071321
hsa-miR-370-3p	-0.148969	9.33792	647.133	0.140035	0.708254	1	0.149811
hsa-miR-374b-5p	-0.306603	11.0397	2105.15	0.638825	0.424154	1	0.372476
hsa-miR-374c-3p	-0.336163	10.8922	1900.51	0.762359	0.382611	1	0.417243
hsa-miR-376a-3p	0.280542	14.4198	21917.3	0.564441	0.452493	1	0.344388
hsa-miR-376b-3p	0.895294	11.3013	2523.62	5.43615	0.0197427	0.361495	1.70459
hsa-miR-376c-3p	0.257709	14.4409	22240.4	0.476416	0.490065	1	0.309746
hsa-miR-377-3p	0.489949	8.52954	369.527	1.39482	0.237619	1	0.62412
hsa-miR-377-5p	-0.118439	9.4928	720.474	0.0891554	0.765259	1	0.116191
hsa-miR-378a-3p	-0.178284	14.2149	19015	0.228168	0.632895	1	0.198668
hsa-miR-378c	-0.0703975	8.56646	379.107	0.029081	0.864595	1	0.0631871
hsa-miR-379-5p	-0.19449	8.67748	409.433	0.224692	0.635497	1	0.196886
hsa-miR-381-3p	0.305354	10.3305	1287.62	0.613282	0.433572	1	0.362938
hsa-miR-381-5p	0.607644	8.08095	270.775	2.02797	0.154456	1	0.811195
hsa-miR-382-3p	1.07181	9.63864	797.11	7.18065	0.00738077	0.171894	2.1319
hsa-miR-382-5p	0.61133	10.2132	1187.06	2.43154	0.118946	1	0.92465
hsa-miR-383-5p	-3.80424	8.5094	364.404	8.68081	0.0339463	0.521652	1.46921
hsa-miR-409-3p	-0.533077	10.8509	1846.94	1.90681	0.167347	1	0.776381
hsa-miR-409-5p	-0.408989	10.7386	1708.63	1.11903	0.290152	1	0.537374
hsa-miR-410-3p	0.300634	10.6032	1555.53	0.601857	0.437888	1	0.358637
hsa-miR-411-3p	-0.0131503	8.32687	321.098	0.000990328	0.974896	1	0.0110418
hsa-miR-411-5p	0.265057	11.7073	3343.8	0.487983	0.484844	1	0.314398
hsa-miR-421	-1.51745	9.91573	965.901	14.2604	0.000160048	0.0080175	3.79575
hsa-miR-423-3p	-0.0550729	14.5098	23328.4	0.0217843	0.882665	1	0.0542041
hsa-miR-423-5p	-0.472803	10.7404	1710.69	1.49467	0.221521	1	0.654585
hsa-miR-425-3p	-0.874841	8.17796	289.609	4.23159	0.0397026	0.579179	1.40118
hsa-miR-425-5p	-1.23929	12.7432	6856.22	10.5953	0.00113729	0.0413632	2.94413
hsa-miR-431-5p	0.673507	8.44256	347.907	2.603	0.106692	0.983563	0.97187
hsa-miR-4485-3p	0.466517	8.38708	334.782	1.24486	0.264563	1	0.577472
hsa-miR-451a	-0.446363	14.7894	28316.4	1.42506	0.2326	1	0.633391
hsa-miR-452-5p	-1.27511	10.1724	1153.98	10.3091	0.00132772	0.0457806	2.87689
hsa-miR-4521	-0.20835	10.4391	1388.26	0.287308	0.591962	1	0.227706
hsa-miR-454-3p	-0.823037	8.1963	293.313	3.76745	0.0522857	0.688926	1.28162
hsa-miR-484	-0.199947	11.8798	3768.54	0.278939	0.597408	1	0.223729
hsa-miR-485-3p	0.333875	11.9368	3920.34	0.777496	0.377928	1	0.422591
hsa-miR-485-5p	0.374626	10.2192	1191.99	0.917456	0.338166	1	0.47087
hsa-miR-486-3p	-0.974544	8.38012	333.171	5.36066	0.0206149	0.368959	1.68582
hsa-miR-486-5p	-0.499495	12.6939	6625.87	1.76291	0.18429	1	0.734497
hsa-miR-487a-3p	0.916236	11.0834	2169.84	5.63149	0.0176583	0.332502	1.75305
hsa-miR-487b-3p	0.627669	13.2391	9668.62	2.80269	0.0941355	0.907422	1.02625
hsa-miR-493-3p	0.623917	8.0656	267.91	2.14141	0.143399	1	0.843453
hsa-miR-493-5p	0.787779	9.03678	525.222	3.76905	0.0522356	0.688926	1.28203
hsa-miR-494-3p	-1.60758	9.30553	632.768	15.474	8.41809e-05	0.00497681	4.07479
hsa-miR-494-5p	-1.47816	8.54034	372.306	12.2416	0.000469261	0.019776	3.32859
hsa-miR-495-3p	0.909731	11.7329	3403.78	5.66424	0.0173318	0.328684	1.76116
hsa-miR-500a-3p	0.425813	8.66378	405.562	1.06973	0.301029	1	0.521392
hsa-miR-501-3p	0.151371	8.99647	510.75	0.140175	0.708115	1	0.149896
hsa-miR-501-5p	0.3394	8.19499	293.046	0.645966	0.421577	1	0.375124
hsa-miR-502-3p	-1.46384	9.16161	572.69	12.7734	0.000353135	0.0158911	3.45206
hsa-miR-505-3p	0.0329895	8.71825	421.167	0.00649208	0.935783	1	0.028825
hsa-miR-532-5p	-0.0895513	8.67882	409.813	0.0476627	0.827186	1	0.082397
hsa-miR-539-3p	-0.330238	8.73748	426.82	0.650079	0.420102	1	0.376645
hsa-miR-543	0.362813	12.8163	7212.36	0.934338	0.33376	1	0.476565
hsa-miR-548aa	0.920949	9.92934	975.053	5.40109	0.020143	0.364443	1.69588
hsa-miR-548ay-5p	2.1484	8.52688	368.848	24.561	7.31054e-07	0.00010783	6.13605
hsa-miR-548d-5p	2.01391	9.19987	588.081	23.3509	1.36871e-06	0.000181697	5.86369
hsa-miR-548h-5p	0.598594	8.08306	271.171	1.96589	0.160914	1	0.793407
hsa-miR-548l	2.29492	8.17648	289.311	26.4873	2.70016e-07	4.77929e-05	6.56861
hsa-miR-548t-3p	0.921235	9.90141	956.363	5.39804	0.0201782	0.364443	1.69512
hsa-miR-550a-5p	0.169533	8.29135	313.289	0.163399	0.686055	1	0.163641
hsa-miR-561-5p	1.50571	8.26982	308.648	12.254	0.000466161	0.019776	3.33146
hsa-miR-576-3p	1.32712	8.22336	298.867	9.58007	0.00197212	0.0601837	2.70507
hsa-miR-576-5p	1.48684	11.0858	2173.47	14.4476	0.000144922	0.00739939	3.83887
hsa-miR-616-5p	1.39678	8.44012	347.321	10.8438	0.000994516	0.037162	3.00239
hsa-miR-625-3p	0.840985	9.18203	580.854	4.34102	0.0372286	0.555291	1.42912
hsa-miR-625-5p	0.788031	12.1599	4576.12	4.30864	0.0379432	0.561002	1.42087
hsa-miR-629-5p	0.322215	7.92876	243.665	0.563612	0.452825	1	0.344069
hsa-miR-641	1.56193	9.38603	669.077	14.6921	0.000127309	0.00689807	3.89514
hsa-miR-642a-3p	1.15471	8.39876	337.503	7.47571	0.00626404	0.151883	2.20315
hsa-miR-642a-5p	1.4628	8.17566	289.146	11.5028	0.000701518	0.027799	3.15396
hsa-miR-642b-5p	1.05933	8.20793	295.687	6.1765	0.0129611	0.274029	1.88736
hsa-miR-652-3p	-0.370532	12.3559	5241.99	0.965695	0.325779	1	0.487077
hsa-miR-654-3p	-1.79726	9.176	578.43	18.9019	1.38901e-05	0.00118962	4.85729
hsa-miR-655-3p	1.01634	9.42599	687.869	6.40577	0.0113893	0.258112	1.9435
hsa-miR-656-3p	-0.836117	8.88716	473.48	4.17978	0.0409335	0.590644	1.38792
hsa-miR-660-5p	0.211438	7.92499	243.03	0.243288	0.621851	1	0.206313
hsa-miR-665	-1.22838	7.80174	223.13	7.84149	0.00511528	0.129344	2.29113
hsa-miR-671-5p	0.0677204	9.71328	839.436	0.0294617	0.863721	1	0.0636268
hsa-miR-7-1-3p	0.430396	8.22688	299.597	1.04258	0.307246	1	0.512514
hsa-miR-7-5p	1.089	9.41002	680.297	7.32955	0.00679384	0.160609	2.16788
hsa-miR-744-5p	-0.0274968	8.85681	463.623	0.00457222	0.946091	1	0.0240672
hsa-miR-766-3p	-0.570484	9.80208	892.729	2.08467	0.148814	1	0.827357
hsa-miR-7974	-1.53928	8.26229	307.041	12.8152	0.000345356	0.0158911	3.46173
hsa-miR-9-3p	1.5413	8.26942	308.562	1.25393	0.324007	1	0.489446
hsa-miR-9-5p	1.53844	8.30801	316.928	1.21124	0.331397	1	0.479652
hsa-miR-92a-1-5p	-1.72228	14.4666	22640.9	20.1483	7.24195e-06	0.00080114	5.14014
hsa-miR-92a-3p	-2.01597	17.0688	137479	26.9422	2.13502e-07	4.0489e-05	6.6706
hsa-miR-92b-3p	-0.700859	10.7919	1772.92	3.27482	0.0703791	0.826799	1.15256
hsa-miR-92b-5p	-0.434596	9.21909	595.969	1.17527	0.278346	1	0.555416
hsa-miR-93-3p	-0.259538	11.0176	2073.08	0.45744	0.498838	1	0.302041
hsa-miR-93-5p	-0.675154	13.4567	11242.6	3.24147	0.0718247	0.832727	1.14373
hsa-miR-940	0.456666	8.02407	260.307	1.14287	0.28507	1	0.545048
hsa-miR-96-5p	0.121029	8.55003	374.814	0.0856417	0.769816	1	0.113613
hsa-miR-99b-3p	-0.630371	7.65234	201.179	2.06451	0.150793	1	0.821618
hsa-miR-99b-5p	-0.512131	10.0411	1053.57	1.69818	0.192554	1	0.715447

### Sheet: Ramos down<0.7-fold, p<0.05
GeneID	logFC	logCPM	CPM	F	PValue	FDR	-log10 p
hsa-miR-383-5p	-3.80424	8.5094	364.404	8.68081	0.0339463	0.521652	1.46921
hsa-miR-181b-5p	-3.44131	12.3453	5203.75	68.8853	1.1701e-16	3.10661e-13	15.9318
hsa-miR-134-5p	-3.27039	7.66826	203.412	46.3483	1.04335e-11	1.38505e-08	10.9816
hsa-miR-15a-5p	-2.42685	8.35636	327.73	30.1194	4.74576e-08	1.4e-05	7.32369
hsa-miR-21-3p	-2.18833	8.75831	433.026	26.178	3.16792e-07	4.97508e-05	6.49923
hsa-miR-224-5p	-2.02195	11.3783	2662.06	26.1672	3.18555e-07	4.97508e-05	6.49682
hsa-miR-92a-3p	-2.01597	17.0688	137479	26.9422	2.13502e-07	4.0489e-05	6.6706
hsa-miR-132-3p	-1.84742	9.11488	554.439	19.7986	8.6924e-06	0.000923133	5.06086
hsa-miR-654-3p	-1.79726	9.176	578.43	18.9019	1.38901e-05	0.00118962	4.85729
hsa-miR-132-5p	-1.7893	8.41446	341.197	17.3419	3.14701e-05	0.00232092	4.5021
hsa-miR-365a-3p	-1.7643	9.80732	895.981	18.9302	1.36859e-05	0.00118962	4.86373
hsa-miR-365b-3p	-1.7643	9.80732	895.981	18.9302	1.36859e-05	0.00118962	4.86373
hsa-miR-92a-1-5p	-1.72228	14.4666	22640.9	20.1483	7.24195e-06	0.00080114	5.14014
hsa-miR-224-3p	-1.70711	8.2909	313.191	15.652	7.66261e-05	0.00473122	4.11562
hsa-miR-21-5p	-1.64319	13.2415	9684.42	18.3966	1.80968e-05	0.00145597	4.7424
hsa-miR-494-3p	-1.60758	9.30553	632.768	15.474	8.41809e-05	0.00497681	4.07479
hsa-miR-23b-3p	-1.56406	11.6416	3195.09	16.2133	5.69896e-05	0.00360256	4.2442
hsa-miR-7974	-1.53928	8.26229	307.041	12.8152	0.000345356	0.0158911	3.46173
hsa-miR-421	-1.51745	9.91573	965.901	14.2604	0.000160048	0.0080175	3.79575
hsa-miR-494-5p	-1.47816	8.54034	372.306	12.2416	0.000469261	0.019776	3.32859
hsa-miR-502-3p	-1.46384	9.16161	572.69	12.7734	0.000353135	0.0158911	3.45206
hsa-miR-29a-3p	-1.45965	7.88882	237.012	11.0834	0.000874018	0.0331503	3.05848
hsa-miR-105-5p	-1.36758	8.01756	259.135	9.91821	0.00164105	0.053134	2.78488
hsa-miR-452-5p	-1.27511	10.1724	1153.98	10.3091	0.00132772	0.0457806	2.87689
hsa-miR-425-5p	-1.23929	12.7432	6856.22	10.5953	0.00113729	0.0413632	2.94413
hsa-miR-19b-1-5p	-1.23784	9.19145	584.658	9.26679	0.00233918	0.0675056	2.63094
hsa-miR-665	-1.22838	7.80174	223.13	7.84149	0.00511528	0.129344	2.29113
hsa-miR-486-3p	-0.974544	8.38012	333.171	5.36066	0.0206149	0.368959	1.68582
hsa-miR-15b-5p	-0.960997	10.5265	1475.04	6.03316	0.0140554	0.285805	1.85216
hsa-miR-19b-3p	-0.898482	14.4478	22347.6	5.70735	0.0169114	0.32536	1.77182
hsa-miR-425-3p	-0.874841	8.17796	289.609	4.23159	0.0397026	0.579179	1.40118
hsa-miR-106b-3p	-0.852203	9.09103	545.348	4.42283	0.0354846	0.538352	1.44996
hsa-miR-656-3p	-0.836117	8.88716	473.48	4.17978	0.0409335	0.590644	1.38792
hsa-miR-125a-3p	-0.835278	8.71835	421.196	4.09904	0.0429326	0.616089	1.36721

### Sheet: 293T +200 CPM
GeneID	logFC	logCPM	CPM	F	PValue	FDR	-log10pvalue
hsa-let-7d-5p	0.0372493	10.4605	1409.06	0.00637477	0.937533	1	0.0280133
hsa-let-7e-5p	-0.135473	8.77164	437.046	0.196898	0.657245	1	0.182273
hsa-let-7f-5p	0.307883	10.2195	1192.24	1.17292	0.278827	1	0.554666
hsa-let-7g-5p	0.202783	8.31225	317.86	0.401418	0.526372	1	0.278708
hsa-miR-101-3p	-0.0568136	9.54845	748.806	0.0377439	0.845962	1	0.0726491
hsa-miR-10395-3p	0.290797	7.69456	207.153	0.703224	0.401722	1	0.396075
hsa-miR-103a-3p	-0.106501	17.4073	173825	0.233103	0.629242	1	0.201182
hsa-miR-103b	-0.115417	17.1238	142814	0.269497	0.60368	1	0.219193
hsa-miR-106a-5p	-0.773616	11.4737	2844.04	8.2328	0.00412212	0.229236	2.38488
hsa-miR-106b-5p	-1.03628	8.97638	503.686	11.4561	0.000715182	0.0558473	3.14558
hsa-miR-107	-0.0704072	14.5386	23799.3	0.0861567	0.769127	1	0.114002
hsa-miR-10a-3p	0.363933	8.23004	300.254	1.27174	0.259466	1	0.58592
hsa-miR-10a-5p	0.0497002	12.1954	4690.22	0.0364817	0.848528	1	0.0713339
hsa-miR-10b-5p	-0.307484	10.114	1108.18	1.15947	0.281599	1	0.550369
hsa-miR-1246	1.0209	11.708	3345.52	0.489727	0.52261	1	0.281822
hsa-miR-125a-5p	-0.46733	8.44506	348.511	2.18871	0.139056	1	0.856811
hsa-miR-125b-2-3p	-0.197067	7.9739	251.411	0.34927	0.554539	1	0.256068
hsa-miR-126-3p	0.0723134	8.05591	266.116	0.0476218	0.827259	1	0.0823587
hsa-miR-128-3p	0.346432	8.85893	464.305	1.30344	0.253611	1	0.595832
hsa-miR-129-2-3p	-0.37392	7.76989	218.258	1.18251	0.276871	1	0.557723
hsa-miR-1307-3p	0.353479	12.6477	6417.14	1.90366	0.167699	1	0.775471
hsa-miR-130b-3p	-0.373374	9.116	554.867	1.55332	0.212674	1	0.672286
hsa-miR-130b-5p	-0.393856	9.71144	838.366	1.83536	0.175524	1	0.755663
hsa-miR-132-5p	0.258379	8.42819	344.458	0.667515	0.413938	1	0.383065
hsa-miR-138-5p	1.05285	7.65689	201.815	8.49748	0.00379094	0.228749	2.42125
hsa-miR-140-3p	-0.00626157	11.9891	4065.28	0.000569702	0.980958	1	0.00834958
hsa-miR-148a-3p	-0.732437	10.0799	1082.27	6.48657	0.0108832	0.451483	1.96324
hsa-miR-148a-5p	-0.555586	8.69048	413.137	3.25286	0.0713271	1	1.14675
hsa-miR-148b-3p	-0.0587706	8.64545	400.441	0.0362502	0.849003	1	0.0710905
hsa-miR-151a-5p	0.102317	9.35353	654.175	0.119943	0.729104	1	0.137211
hsa-miR-15b-5p	-0.399151	9.38209	667.254	1.82904	0.17627	1	0.753822
hsa-miR-16-2-3p	0.229058	10.9548	1984.78	0.696879	0.403853	1	0.393776
hsa-miR-16-5p	-0.0211829	12.2824	4981.45	0.00666948	0.934913	1	0.0292287
hsa-miR-17-3p	-0.642666	12.9006	7646.54	6.37159	0.0116106	0.474249	1.93514
hsa-miR-17-5p	-0.695261	12.764	6955.59	7.37289	0.00663214	0.314435	2.17835
hsa-miR-181a-2-3p	0.166352	8.3988	337.513	0.275657	0.599573	1	0.222158
hsa-miR-181a-3p	0.25762	9.6031	777.714	0.779389	0.377348	1	0.423258
hsa-miR-181a-5p	0.00795017	14.8225	28975	0.00111792	0.973328	1	0.0117407
hsa-miR-181b-5p	-2.43598	13.3611	10522	85.6598	2.54794e-20	6.76478e-17	19.5938
hsa-miR-181c-3p	0.0549642	7.96294	249.508	0.0270444	0.869378	1	0.0607911
hsa-miR-181c-5p	-0.0231616	10.5682	1518.25	0.00685093	0.934036	1	0.0296365
hsa-miR-181d-5p	-1.2703	10.7627	1737.4	20.3158	6.63593e-06	0.00135526	5.1781
hsa-miR-183-5p	0.0886191	11.6915	3307.48	0.111397	0.738566	1	0.131611
hsa-miR-185-3p	0.270326	7.92156	242.452	0.648065	0.420823	1	0.3759
hsa-miR-186-5p	0.320339	12.3326	5158.01	1.52772	0.216482	1	0.664579
hsa-miR-18a-3p	0.215307	11.4787	2853.91	0.645858	0.421615	1	0.375083
hsa-miR-18a-5p	-0.434944	9.83539	913.581	2.25915	0.132857	1	0.876617
hsa-miR-191-5p	0.515111	11.9759	4028.04	3.83173	0.050317	1	1.29829
hsa-miR-193a-3p	-0.462958	8.76811	435.979	2.29443	0.129868	1	0.886496
hsa-miR-193b-3p	-0.375339	13.1117	8851.18	2.21879	0.13637	1	0.865282
hsa-miR-196a-5p	-0.247995	9.36313	658.541	0.704923	0.401153	1	0.396689
hsa-miR-196b-5p	0.507129	10.2626	1228.45	3.17884	0.0746263	1	1.12711
hsa-miR-19a-3p	-0.534295	10.9045	1916.76	3.75077	0.0528096	1	1.27729
hsa-miR-19b-3p	-1.19843	12.2215	4775.86	20.634	5.62119e-06	0.00135526	5.25017
hsa-miR-20a-3p	-0.990309	10.4297	1379.27	12.0933	0.000508068	0.0435136	3.29408
hsa-miR-20a-5p	-0.727056	12.0143	4136.81	7.61155	0.00580948	0.29415	2.23586
hsa-miR-21-5p	-0.385746	8.92554	486.245	1.61682	0.203564	1	0.691298
hsa-miR-210-3p	0.257447	7.88379	236.187	0.579018	0.446715	1	0.34997
hsa-miR-218-5p	0.439887	9.04214	527.176	2.14156	0.143385	1	0.843496
hsa-miR-22-3p	-0.271393	11.763	3475.42	1.04944	0.305659	1	0.514762
hsa-miR-221-3p	-0.00578473	17.4796	182759	0.000690613	0.979035	1	0.00920183
hsa-miR-221-5p	-0.0416565	10.9519	1980.83	0.0230818	0.879247	1	0.0558889
hsa-miR-222-3p	0.360372	16.4435	89119.6	2.52245	0.112266	1	0.949752
hsa-miR-222-5p	0.718268	8.47789	356.531	0.945561	0.367056	1	0.435268
hsa-miR-23a-3p	-0.0151301	10.9716	2008.08	0.00304836	0.955971	1	0.0195555
hsa-miR-23b-3p	-0.88697	12.2982	5036.44	11.5217	0.000690407	0.0555464	3.16089
hsa-miR-24-3p	0.0028054	9.00255	512.904	8.70753e-05	0.992555	1	0.00324547
hsa-miR-25-3p	0.398808	11.9238	3885.18	2.29166	0.130101	1	0.88572
hsa-miR-25-5p	0.300809	10.4601	1408.63	1.14228	0.285195	1	0.544858
hsa-miR-26a-5p	-0.215825	9.20336	589.503	0.524284	0.469036	1	0.328794
hsa-miR-26b-5p	-0.128123	8.45202	350.197	0.165026	0.684578	1	0.164577
hsa-miR-27b-3p	-0.536601	8.5462	373.821	2.94533	0.0861552	1	1.06472
hsa-miR-28-5p	0.410866	10.7004	1663.97	2.18145	0.139713	1	0.854764
hsa-miR-296-3p	-0.138772	11.4864	2869.18	0.268567	0.604305	1	0.218744
hsa-miR-296-5p	-0.0767456	12.6742	6535.92	0.0901383	0.764007	1	0.116902
hsa-miR-29a-3p	-0.995581	7.98132	252.706	8.59412	0.0033797	0.208677	2.47112
hsa-miR-30a-5p	0.183307	7.86066	232.431	0.292315	0.588752	1	0.230067
hsa-miR-30b-5p	-0.0213475	9.28323	623.059	0.00518819	0.94258	1	0.0256817
hsa-miR-30c-5p	-0.52395	9.26889	616.899	3.1001	0.0783162	1	1.10615
hsa-miR-30d-5p	0.163812	9.93323	977.688	0.324322	0.569034	1	0.244862
hsa-miR-30e-5p	-0.844107	8.15738	285.507	6.56163	0.0104338	0.43971	1.98156
hsa-miR-31-5p	0.0547569	13.018	8294.62	0.0470463	0.828289	1	0.081818
hsa-miR-3144-3p	1.86299	8.97247	502.322	35.489	2.64626e-09	1.17097e-06	8.57737
hsa-miR-3158-3p	2.15943	8.07925	270.456	38.4275	5.8935e-10	3.59104e-07	9.22963
hsa-miR-3184-3p	-0.063011	8.95405	495.949	0.0437	0.834417	1	0.078617
hsa-miR-3184-5p	0.196643	10.648	1604.61	0.498487	0.480181	1	0.318595
hsa-miR-320a-3p	-0.211883	14.6682	26035.2	0.785888	0.375367	1	0.425544
hsa-miR-320b	-0.168555	8.16467	286.953	0.267817	0.60481	1	0.218381
hsa-miR-324-3p	-0.424612	8.93169	488.323	1.96482	0.161028	1	0.793099
hsa-miR-330-3p	0.758597	7.65138	201.046	4.67055	0.0307064	0.849223	1.51277
hsa-miR-331-3p	0.538719	7.96119	249.205	2.59621	0.107149	1	0.97001
hsa-miR-339-3p	-0.549982	8.59928	387.829	3.12439	0.0771576	1	1.11262
hsa-miR-342-3p	-0.0900317	8.34408	324.952	0.079713	0.777692	1	0.109192
hsa-miR-345-5p	0.13706	8.74316	428.503	0.202118	0.653026	1	0.18507
hsa-miR-3529-3p	1.00496	9.0275	521.853	3.89406	0.0692709	1	1.15945
hsa-miR-3613-3p	0.961127	9.53048	739.537	10.5879	0.00114186	0.081936	2.94239
hsa-miR-362-3p	0.143611	9.30871	634.161	0.235921	0.627178	1	0.202609
hsa-miR-362-5p	-0.216938	8.89327	475.49	0.512914	0.473896	1	0.324317
hsa-miR-3651	0.436097	11.1827	2324.54	2.56831	0.1091	1	0.962174
hsa-miR-374b-5p	-0.518247	11.1088	2208.45	3.60191	0.0577402	1	1.23852
hsa-miR-374c-3p	-0.492408	10.9066	1919.6	3.19114	0.0740667	1	1.13038
hsa-miR-376a-3p	0.106643	8.2466	303.721	0.109537	0.740678	1	0.13037
hsa-miR-376c-3p	-0.254791	8.46356	353.008	0.654636	0.418478	1	0.378327
hsa-miR-378a-3p	0.0200699	14.5505	23996.3	0.00700655	0.933292	1	0.0299823
hsa-miR-378c	-0.0108594	9.20642	590.758	0.00133515	0.970853	1	0.0128466
hsa-miR-421	-2.15174	11.6598	3235.62	59.9098	1.08331e-14	1.43809e-11	13.9652
hsa-miR-423-3p	0.139608	15.3804	42655.2	0.35645	0.550497	1	0.259245
hsa-miR-423-5p	-0.0789483	9.48353	715.859	0.0725545	0.787658	1	0.103662
hsa-miR-424-3p	-0.0326263	7.77673	219.295	0.0090942	0.924028	1	0.0343149
hsa-miR-425-3p	-0.652755	9.90072	955.906	5.0955	0.0240083	0.741185	1.61964
hsa-miR-425-5p	-0.768501	12.7427	6853.77	8.97579	0.00274212	0.182008	2.56191
hsa-miR-4485-3p	-0.510286	7.87025	233.981	2.25826	0.132933	1	0.876368
hsa-miR-451a	-0.323361	8.62384	394.488	1.09242	0.295959	1	0.528769
hsa-miR-4521	-0.123541	8.54344	373.106	0.157485	0.691491	1	0.160214
hsa-miR-454-3p	-0.438352	8.53155	370.042	1.96786	0.160704	1	0.793973
hsa-miR-454-5p	-0.670289	7.77569	219.137	3.77627	0.0520108	1	1.28391
hsa-miR-455-3p	0.462519	9.81285	899.418	2.55083	0.110266	1	0.957558
hsa-miR-484	-0.279589	10.1333	1123.15	0.958917	0.327482	1	0.484812
hsa-miR-500a-3p	0.265612	9.57761	764.095	0.828126	0.362836	1	0.44029
hsa-miR-501-3p	0.349776	9.42331	686.591	1.41448	0.234341	1	0.630152
hsa-miR-501-5p	0.113583	8.8171	451.038	0.139849	0.708439	1	0.149698
hsa-miR-502-3p	-1.33459	9.43066	690.101	19.7664	8.83975e-06	0.00157436	5.05356
hsa-miR-505-3p	0.328945	8.3572	327.92	1.06999	0.300972	1	0.521474
hsa-miR-532-5p	0.271403	8.04829	264.714	0.674512	0.411501	1	0.385629
hsa-miR-548aa	0.595004	8.02551	260.568	3.19995	0.0736689	1	1.13272
hsa-miR-548b-5p	1.10873	8.06155	267.157	10.9554	0.000936424	0.0690613	3.02853
hsa-miR-548d-5p	1.44573	8.19733	293.522	18.8914	1.39663e-05	0.00206002	4.85492
hsa-miR-548h-5p	1.97588	8.73756	426.843	38.1581	6.76279e-10	3.59104e-07	9.16987
hsa-miR-548k	1.40956	8.56485	378.685	19.6309	9.48764e-06	0.00157436	5.02284
hsa-miR-548l	2.1838	8.69639	414.834	45.4696	1.63083e-11	1.44329e-08	10.7876
hsa-miR-548t-3p	0.62881	8.01217	258.169	3.55827	0.0592765	1	1.22712
hsa-miR-548y	2.00743	8.16848	287.712	2.66481	0.17792	1	0.749774
hsa-miR-550a-5p	0.629553	7.98399	253.175	3.54143	0.0598812	1	1.22271
hsa-miR-576-3p	0.661621	8.27522	309.805	4.19568	0.0405515	1	1.39199
hsa-miR-576-5p	0.917871	10.9187	1935.73	10.9672	0.000930483	0.0690613	3.03129
hsa-miR-625-5p	0.982393	11.3157	2548.9	13.0064	0.000311849	0.0306651	3.50606
hsa-miR-641	1.38709	9.60942	781.133	21.735	3.16849e-06	0.000841235	5.49915
hsa-miR-652-3p	-0.0301105	13.0841	8683.49	0.0142927	0.90484	1	0.0434281
hsa-miR-664b-3p	-0.225702	7.79929	222.752	0.434047	0.510024	1	0.292409
hsa-miR-671-5p	0.272449	11.0462	2114.65	0.994057	0.318776	1	0.496515
hsa-miR-7-1-3p	0.533867	8.85785	463.958	3.08266	0.0792048	1	1.10125
hsa-miR-7-5p	1.03671	9.2025	589.155	4.19835	0.0604039	1	1.21893
hsa-miR-708-5p	-1.07932	11.8121	3595.69	16.0148	6.89923e-05	0.0087226	4.1612
hsa-miR-744-5p	0.812569	8.77764	438.868	7.01189	0.00810896	0.364903	2.09103
hsa-miR-766-3p	-1.16993	9.17645	578.609	14.9099	0.000113438	0.0130947	3.94524
hsa-miR-7704	-0.725528	8.06296	267.419	4.66674	0.0311789	0.853401	1.50614
hsa-miR-7974	-0.158675	8.15394	284.827	0.236677	0.626627	1	0.202991
hsa-miR-9-3p	-0.815803	8.6176	392.786	6.80697	0.00909299	0.395769	2.04129
hsa-miR-9-5p	-0.207033	7.955	248.139	0.378727	0.538299	1	0.268977
hsa-miR-92a-1-5p	-0.999757	11.5671	3034.12	13.7535	0.000209496	0.0213928	3.67882
hsa-miR-92a-3p	-0.866012	13.8091	14353	12.2589	0.000464937	0.0411469	3.33261
hsa-miR-92b-3p	0.255636	8.90846	480.523	0.713905	0.39817	1	0.399932
hsa-miR-92b-5p	0.164892	8.84709	460.511	0.295595	0.586668	1	0.231607
hsa-miR-93-3p	-0.535699	11.4244	2748.53	3.9578	0.0466801	1	1.33087
hsa-miR-93-5p	-0.0962905	13.0879	8706.39	0.146165	0.702235	1	0.153517
hsa-miR-940	0.524049	8.55347	375.71	2.83714	0.0921376	1	1.03556
hsa-miR-99a-5p	-0.591782	13.0987	8772.17	5.48762	0.0191699	0.652515	1.71738
hsa-miR-99b-5p	-0.581386	8.74629	429.432	3.57672	0.0586221	1	1.23194

### Sheet: 293T down<0.7-fold, p<0.05
GeneID	logFC	logCPM	CPM	F	PValue	FDR	-log10pvalue
hsa-miR-181b-5p	-2.43598	13.3611	10522	85.6598	2.54794e-20	6.76478e-17	19.5938
hsa-miR-421	-2.15174	11.6598	3235.62	59.9098	1.08331e-14	1.43809e-11	13.9652
hsa-miR-502-3p	-1.33459	9.43066	690.101	19.7664	8.83975e-06	0.00157436	5.05356
hsa-miR-181d-5p	-1.2703	10.7627	1737.4	20.3158	6.63593e-06	0.00135526	5.1781
hsa-miR-19b-3p	-1.19843	12.2215	4775.86	20.634	5.62119e-06	0.00135526	5.25017
hsa-miR-766-3p	-1.16993	9.17645	578.609	14.9099	0.000113438	0.0130947	3.94524
hsa-miR-708-5p	-1.07932	11.8121	3595.69	16.0148	6.89923e-05	0.0087226	4.1612
hsa-miR-106b-5p	-1.03628	8.97638	503.686	11.4561	0.000715182	0.0558473	3.14558
hsa-miR-92a-1-5p	-0.999757	11.5671	3034.12	13.7535	0.000209496	0.0213928	3.67882
hsa-miR-29a-3p	-0.995581	7.98132	252.706	8.59412	0.0033797	0.208677	2.47112
hsa-miR-20a-3p	-0.990309	10.4297	1379.27	12.0933	0.000508068	0.0435136	3.29408
hsa-miR-23b-3p	-0.88697	12.2982	5036.44	11.5217	0.000690407	0.0555464	3.16089
hsa-miR-92a-3p	-0.866012	13.8091	14353	12.2589	0.000464937	0.0411469	3.33261
hsa-miR-30e-5p	-0.844107	8.15738	285.507	6.56163	0.0104338	0.43971	1.98156
hsa-miR-9-3p	-0.815803	8.6176	392.786	6.80697	0.00909299	0.395769	2.04129
hsa-miR-106a-5p	-0.773616	11.4737	2844.04	8.2328	0.00412212	0.229236	2.38488
hsa-miR-425-5p	-0.768501	12.7427	6853.77	8.97579	0.00274212	0.182008	2.56191
hsa-miR-148a-3p	-0.732437	10.0799	1082.27	6.48657	0.0108832	0.451483	1.96324
hsa-miR-20a-5p	-0.727056	12.0143	4136.81	7.61155	0.00580948	0.29415	2.23586
hsa-miR-7704	-0.725528	8.06296	267.419	4.66674	0.0311789	0.853401	1.50614

### Sheet: overlap down Ramos and 293T
Ramos									293T
GeneID	logFC	logCPM	CPM	F	PValue	FDR	-log10 p		GeneID	logFC	logCPM	CPM	F	PValue	FDR	-log10pvalue
hsa-miR-181b-5p	-3.44131	12.3453	5203.75	68.8853	1.1701e-16	3.10661e-13	15.9318		hsa-miR-181b-5p	-2.43598	13.3611	10522	85.6598	2.54794e-20	6.76478e-17	19.5938
hsa-miR-92a-3p	-2.01597	17.0688	137479	26.9422	2.13502e-07	4.0489e-05	6.6706		hsa-miR-92a-3p	-0.866012	13.8091	14353	12.2589	0.000464937	0.0411469	3.33261
hsa-miR-92a-1-5p	-1.72228	14.4666	22640.9	20.1483	7.24195e-06	0.00080114	5.14014		hsa-miR-92a-1-5p	-0.999757	11.5671	3034.12	13.7535	0.000209496	0.0213928	3.67882
hsa-miR-23b-3p	-1.56406	11.6416	3195.09	16.2133	5.69896e-05	0.00360256	4.2442		hsa-miR-23b-3p	-0.88697	12.2982	5036.44	11.5217	0.000690407	0.0555464	3.16089
hsa-miR-421	-1.51745	9.91573	965.901	14.2604	0.000160048	0.0080175	3.79575		hsa-miR-421	-2.15174	11.6598	3235.62	59.9098	1.08331e-14	1.43809e-11	13.9652
hsa-miR-502-3p	-1.46384	9.16161	572.69	12.7734	0.000353135	0.0158911	3.45206		hsa-miR-502-3p	-1.33459	9.43066	690.101	19.7664	8.83975e-06	0.00157436	5.05356
hsa-miR-29a-3p	-1.45965	7.88882	237.012	11.0834	0.000874018	0.0331503	3.05848		hsa-miR-29a-3p	-0.995581	7.98132	252.706	8.59412	0.0033797	0.208677	2.47112
hsa-miR-425-5p	-1.23929	12.7432	6856.22	10.5953	0.00113729	0.0413632	2.94413		hsa-miR-425-5p	-0.768501	12.7427	6853.77	8.97579	0.00274212	0.182008	2.56191
hsa-miR-19b-3p	-0.898482	14.4478	22347.6	5.70735	0.0169114	0.32536	1.77182		hsa-miR-19b-3p	-1.19843	12.2215	4775.86	20.634	5.62119e-06	0.00135526	5.25017
